# Cancers relax selection on charge at the mitochondrial complex I quinone cavity

**DOI:** 10.64898/2026.10.24.761499

**Authors:** Ji-Yong Sung, Jae-Ho Cheong

## Abstract

Mitochondrial complex I translocates protons through hydrated channels whose connectivity and electrostatics are both defined by structure, but whether they are distinctly constrained is unknown. From a 2.39 Å cryo-EM structure modelling 2,945 ordered waters, we built the proton wire of the seven mtDNA-encoded ND subunits and scored all 40,166 missense substitutions on two near-orthogonal axes (r = 0.17): electrostatic shift at proton-loading sites, and topological disruption of the wire. Across 858 germline variant sites, loading sites (0.51) and cut vertices (0.67) are both depleted. In tumours only loading sites are enriched (1.42 TCGA, 1.67 PCAWG, 1.29 MSK-IMPACT), a 3.06-fold difference tested as a wire class × tissue-type interaction (P = 3.6 × 10LL). It survives adjustment for conservation, burial and coverage, and is concentrated in ND1 within 15 Å of the quinone cavity, not spread along the proton path. Selection separates charge from connectivity, without establishing a fitness benefit.

**Significance:** Mitochondrial complex I is essential for cellular energy production, yet how cancer alters evolutionary constraints on its proton-translocating machinery remains unclear. By reconstructing hydrogen-bonded proton networks from high-resolution structural data, we distinguish two fundamental properties: electrostatic regulation of proton loading and structural connectivity of proton-transfer pathways. Across three independent cancer cohorts, mutations affecting proton-loading electrostatics are enriched, whereas mutations disrupting network connectivity are not. This divergence is concentrated near the quinone-binding cavity rather than distributed along the proton pathways. Our findings reveal that cancer-associated mitochondrial evolution selectively relaxes constraints on charge regulation while preserving constraints on proton-network integrity, providing a biophysical framework for understanding how mitochondrial mutations differ between human populations and tumors.
