## Supplementary Table for "Cancers relax selection on charge at the mitochondrial complex I quinone cavity"

### Sheet: Contents
Supplementary Tables
Charge, not connectivity: mitochondrial DNA selection at the complex I proton wire
Table	Title
Supplementary Table 1	Wire class by tissue-type interaction
Supplementary Table 2	Recurrent proton-wire substitutions in tumours
Supplementary Table 3	Multiple testing across the study
Underlying values for every figure panel are provided separately as Source Data.

### Sheet: Supplementary Table 1
Supplementary Table 1 | Wire class by tissue-type interaction
Quasi-Poisson regression of missense variant counts on wire class, cohort and a wire class by tissue-type interaction, with the logarithm of the spectrum-weighted expected count as offset and standard errors clustered on the substitution. The germline rate ratio compares each class with ND residues outside the wire. The interaction ratio is the factor by which that ratio changes in tumours, and i…
Model	Wire class	Germline rate ratio	Interaction ratio	95% CI, lower	95% CI, upper	P	Substitution–cohort rows
Unadjusted, all identical codons	Proton loading site	0.46	3.055	1.799	5.187	3.55328e-05	34832
Unadjusted, all identical codons	Cut vertex	0.605	1.316	0.877	1.972	0.184394	34832
Unadjusted, all identical codons	Cluster member	0.608	1.481	1.069	2.051	0.0181315	34832
Adjusted, all identical codons	Proton loading site	0.469	3.187	1.61	6.309	0.000876884	27996
Adjusted, all identical codons	Cut vertex	0.583	1.461	0.915	2.333	0.112629	27996
Adjusted, all identical codons	Cluster member	0.554	1.667	1.173	2.369	0.00433836	27996
Adjusted, plus distance to the nearest loading site, all identical codons	Proton loading site	0.414	3.193	1.612	6.326	0.00087081	27996
Adjusted, plus distance to the nearest loading site, all identical codons	Cut vertex	0.56	1.456	0.911	2.328	0.116529	27996
Adjusted, plus distance to the nearest loading site, all identical codons	Cluster member	0.533	1.691	1.191	2.401	0.00331222	27996
Unadjusted, polymorphisms excluded from both arms	Proton loading site	0.381	3.843	2.073	7.122	1.90884e-05	33992
Unadjusted, polymorphisms excluded from both arms	Cut vertex	0.606	1.381	0.888	2.148	0.15146	33992
Unadjusted, polymorphisms excluded from both arms	Cluster member	0.565	1.512	1.044	2.19	0.0288626	33992
Adjusted, polymorphisms excluded from both arms	Proton loading site	0.343	4.61	2.033	10.451	0.000253122	27300
Adjusted, polymorphisms excluded from both arms	Cut vertex	0.558	1.63	0.971	2.734	0.0643436	27300
Adjusted, polymorphisms excluded from both arms	Cluster member	0.482	1.822	1.208	2.75	0.00426264	27300
Adjusted, plus distance to the nearest loading site, polymorphisms excluded from both arms	Proton loading site	0.295	4.627	2.039	10.5	0.000247726	27300
Adjusted, plus distance to the nearest loading site, polymorphisms excluded from both arms	Cut vertex	0.532	1.625	0.967	2.73	0.0667864	27300
Adjusted, plus distance to the nearest loading site, polymorphisms excluded from both arms	Cluster member	0.46	1.85	1.227	2.788	0.00328949	27300
Counts for the same substitution contribute one row per cohort, hence the clustered standard errors.

### Sheet: Supplementary Table 2
Supplementary Table 2 | Recurrent proton-wire substitutions in tumours
Missense substitutions of the proton-loading-site and cut-vertex classes observed in at least four patients, pooled over TCGA, PCAWG and MSK-IMPACT. Positions are given on the revised Cambridge Reference Sequence (NC_012920.1). Counts are distinct patients; duplicate calls of the same substitution in one patient are collapsed. Restricted to codons at which the mouse and human residues are identic…
Wire class	Variant (rCRS)	Protein change	Patients	Cohorts (of three)	Median variant allele fraction
Proton loading site	m.3380G>A	ND1 R25Q	46	3	0.333
Proton loading site	m.12871G>A	ND5 D179N	12	2	0.289
Proton loading site	m.12818G>A	ND5 R161Q	11	3	0.181
Proton loading site	m.13121G>A	ND5 R262H	11	3	0.2
Proton loading site	m.12769G>A	ND5 E145K	10	3	0.623
Proton loading site	m.10677G>A	ND4L E70K	9	3	0.398
Cut vertex	m.10731G>A	ND4L D88N	9	2	0.3
Proton loading site	m.13048G>A	ND5 E238K	9	2	0.044
Cut vertex	m.3631T>C	ND1 S109P	9	2	0.773
Cut vertex	m.4153G>A	ND1 D283N	9	2	0.167
Proton loading site	m.10401G>A	ND3 E115K	8	3	0.354
Proton loading site	m.11423G>A	ND4 E222K	8	3	0.67
Cut vertex	m.11634G>A	ND4 S292N	8	3	0.075
Cut vertex	m.12572G>A	ND5 S79N	8	3	0.251
Cut vertex	m.4148G>A	ND1 R281H	8	2	0.099
Cut vertex	m.10146T>C	ND3 Y30H	7	3	0.52
Proton loading site	m.10934G>A	ND4 D59N	7	3	0.722
Proton loading site	m.12823G>A	ND5 D163N	7	2	0.142
Cut vertex	m.13703G>A	ND5 R456H	7	1	0.667
Proton loading site	m.3707G>A	ND1 R134Q	7	3	0.174
Proton loading site	m.3916G>A	ND1 E204K	7	3	0.667
Proton loading site	m.11493G>A	ND4 R245H	6	2	0.131
Proton loading site	m.3901G>A	ND1 D199N	6	3	0.068
Proton loading site	m.4142G>A	ND1 R279Q	6	2	0.21
Proton loading site	m.10152G>A	ND3 E32K	5	2	0.39
Proton loading site	m.10569G>A	ND4L E34K	5	3	0.926
Cut vertex	m.11324T>C	ND4 S189P	5	3	0.571
Proton loading site	m.12056G>A	ND4 E433K	5	3	0.082
Proton loading site	m.3407G>A	ND1 R34H	5	3	0.486
Cut vertex	m.3890G>A	ND1 R195Q	5	3	0.549
Proton loading site	m.4818G>A	ND2 E117K	5	2	0.673
Proton loading site	m.10170G>A	ND3 E38K	4	2	0.103
Proton loading site	m.10182G>A	ND3 D42N	4	3	0.556
Proton loading site	m.11592G>A	ND4 R278Q	4	1	0.023
Proton loading site	m.12054G>A	ND4 R432Q	4	2	0.367
Cut vertex	m.12667G>A	ND5 D111N	4	3	0.5
Proton loading site	m.12863G>A	ND5 R176H	4	2	0.328
Cut vertex	m.14441T>C	ND6 Y78C	4	2	0.068
Cut vertex	m.3635G>A	ND1 S110N	4	3	0.238
Proton loading site	m.3880G>A	ND1 E192K	4	3	0.302
Proton loading site	m.3918G>C	ND1 E204D	4	3	0.288
Median variant allele fraction is taken across all calls of that substitution in the three cohorts.

### Sheet: Supplementary Table 3
Supplementary Table 3 | Multiple testing across the study
Primary tests grouped into families and corrected by the Benjamini–Hochberg procedure, within each family and across the whole set. Estimates are the observed/expected ratio, rate ratio or odds ratio reported for that test in the main text. Sorted by the q value over all tests.
Family	Test	Estimate	P	q, within family	q, all tests
Missense selection	PCAWG, proton loading site	1.674	1.06296e-07	1.27555e-06	5.10219e-06
Tissue-type interaction	Proton loading site	3.055	3.55328e-05	0.000106598	0.000852788
Recurrence	PCAWG, proton loading site	1.898	0.0001	0.0009	0.0016
Missense selection	PCAWG, cluster member	0.659	0.000403786	0.00242272	0.00484543
Missense selection	Germline, proton loading site	0.505	0.00091529	0.00366116	0.00878678
Missense selection	Germline, cluster member	0.669	0.00181745	0.00545235	0.0145396
Missense selection	Germline, cut vertex	0.665	0.00742742	0.0149538	0.0448614
Missense selection	MSK-IMPACT, proton loading site	1.291	0.0074769	0.0149538	0.0448614
Missense selection	TCGA, proton loading site	1.417	0.0136806	0.0234524	0.072963
Tissue-type interaction	Cluster member	1.481	0.0181315	0.0271972	0.0870312
Recurrence	TCGA, proton loading site	1.791	0.0239	0.10755	0.104291
Missense selection	MSK-IMPACT, cut vertex	0.796	0.0737161	0.110574	0.294864
Disease variants	Reported pathogenic, proton loading site	1.88	0.0885865	0.531519	0.327089
Recurrence	TCGA, cluster member	1.56	0.0967	0.2901	0.331543
Phylogeny, synonymous	Proton loading site	1.27	0.118982	0.356947	0.380743
Synonymous calibration	Germline, cut vertex	0.867	0.171069	1	0.491718
Recurrence	MSK-IMPACT, cluster member	1.179	0.1831	0.3744	0.491718
Tissue-type interaction	Cut vertex	1.316	0.184394	0.184394	0.491718
Recurrence	TCGA, cut vertex	1.423	0.208	0.3744	0.525474
Missense selection	PCAWG, cut vertex	0.852	0.241825	0.322434	0.580381
Phylogeny, missense	Cut vertex	0.659	0.292514	0.458608	0.651428
Missense selection	TCGA, cluster member	0.839	0.298571	0.358286	0.651428
Recurrence	MSK-IMPACT, proton loading site	1.091	0.3241	0.48615	0.664587
Synonymous calibration	PCAWG, cluster member	0.438	0.332294	1	0.664587
Disease variants	MITOMAP confirmed, cut vertex	2.04	0.368949	0.965605	0.689427
Phylogeny, missense	Proton loading site	0.626	0.385987	0.458608	0.689427
Synonymous calibration	PCAWG, cut vertex	0.329	0.387803	1	0.689427
Recurrence	PCAWG, cut vertex	1.082	0.4154	0.534086	0.712114
Synonymous calibration	MSK-IMPACT, cluster member	0.482	0.435077	1	0.720127
Phylogeny, missense	Cluster member	0.784	0.458608	0.458608	0.733773
Missense selection	TCGA, cut vertex	0.865	0.488408	0.532809	0.756245
Disease variants	Reported pathogenic, cut vertex	1.24	0.583676	0.965605	0.875515
Disease variants	Reported pathogenic, cluster member	0.82	0.675199	0.965605	0.958937
Phylogeny, synonymous	Cut vertex	0.933	0.689038	0.783421	0.958937
Synonymous calibration	MSK-IMPACT, cut vertex	1.34	0.699225	1	0.958937
Synonymous calibration	Germline, cluster member	0.971	0.749585	1	0.990365
Phylogeny, synonymous	Cluster member	1.036	0.783421	0.783421	0.990365
Synonymous calibration	TCGA, cut vertex	0	0.79247	1	0.990365
Disease variants	MITOMAP confirmed, cluster member	0.5	0.804671	0.965605	0.990365
Missense selection	MSK-IMPACT, cluster member	1.012	0.925485	0.925485	1
Synonymous calibration	Germline, proton loading site	0.983	0.939525	1	1
Recurrence	PCAWG, cluster member	0.705	0.9539	0.9968	1
Recurrence	MSK-IMPACT, cut vertex	0.529	0.9968	0.9968	1
Disease variants	MITOMAP confirmed, proton loading site	1.03	1	1	1
Synonymous calibration	TCGA, proton loading site	0	1	1	1
Synonymous calibration	TCGA, cluster member	0.861	1	1	1
Synonymous calibration	PCAWG, proton loading site	0.718	1	1	1
Synonymous calibration	MSK-IMPACT, proton loading site	0.759	1	1	1
Recurrence estimates are observed recurrent sites divided by the number expected under the spectrum-weighted null.
